# Spatial Transcriptomics and Single-Nucleus RNA Sequencing Reveal rAAV2- and rAAV9-Specific Transduction Signatures in the Mouse Liver

**DOI:** 10.1101/2025.03.13.643011

**Authors:** Bettina Amberg, Fabian Köchl, Nadine Kumpesa, Megana Prasad, Filip Bochner, Mar Hernández-Obiols, Michael B. Otteneder, Lucas Stalder, Frances Shaffo, Ali Nowrouzi, David Markusic, Hélène Haegel, Rebecca Xicluna, Marc Sultan, Björn Jacobsen, Sven Rottenberg, Alberto Valdeolivas, Petra C. Schwalie, Kerstin Hahn

**Author notes:** These authors jointly supervised this work (Alberto Valdeolivas, Petra C. Schwalie, Kerstin Hahn). Corresponding author Correspondence: Kerstin Hahn, Roche Pharma Research and Early Development, Roche Innovation Center Basel, Grenzacherstrasse 124, Basel CH-4070, Switzerland.

## Abstract

The liver is a primary target for recombinant adeno-associated viral (rAAV) vectors, yet the influence of serotype, sex, and liver zonation on transduction and transcriptomic changes remain incompletely understood. This proof-of-concept study employs spatial transcriptomics alongside single-nucleus RNA sequencing to map the spatial distribution and impacts of rAAV2- and rAAV9-CMV-EGFP vectors in male and female mouse livers. Spatial transcriptomics provided precise transgene mapping and highlighted that rAAV vectors deregulate hepatocellular lipid metabolism, the circadian clock, and the immune/stress response with sex specific differences. Lipid metabolism genes (*Elovl3*, *Chka*, *Irs2*, *Ppard*), were deregulated independent of zonation, serotype, and sex, while *Srebf1*, *Tlcd4*, *Cpt2*, and *Acot1* exhibited sex-specific patterns. Circadian clock modulators (*Dbp*, *Tef*, *Arntl*, *Nfil3*, *Nr1d1/Nr1d2*) were altered independent of zonation. The study found sex-specific downregulation of immune and stress-response genes and pathways, including *Gadd45g* and hypoxia pathways. TGF-β and EGFR pathways were upregulated sex-independently. Spatial transcriptomics further enabled examination of transgene and rAAV entry factor co-expression, identifying known and novel factors like *Rpsa*, *Dpp4*, *Sdc1*, and solute carrier proteins highlighting its role in supporting targeted screening. Our findings demonstrate spatial transcriptomics as a powerful tool in gene therapy research and reveal novel rAAV vector effects on liver biology.

**Graphical Abstract:** 
