## Supplementary Table S2 for "Spatial Transcriptomics and Single-Nucleus RNA Sequencing Reveal rAAV2- and rAAV9-Specific Transduction Signatures in the Mouse Liver"

### Sheet: Sheet1
	AAV2				AAV9
	Female		Male		Female		Male
Ranking	receptor	average_morans	receptor	average_morans	receptor	average_morans	receptor	average_morans
1	Spp1	0.0551054	Fbp1	0.091529	Slc22a1	0.122848	Slco1b2	0.278081
2	Fbp1	0.054589	Slc38a3	0.0598345	Glul	0.114942	Slc22a1	0.239301
3	Cdh1	0.0529179	Errfi1	0.0572613	Slco1b2	0.0988608	Glul	0.239151
4	Pigr	0.0465625	Ifitm3	0.0567353	Slc1a2	0.0917928	Aqp9	0.225806
5	Aqp8	0.0450156	Ly6e	0.0561446	Slc13a3	0.0866906	Slc1a2	0.216556
6	Ambp	0.0446436	Slc3a1	0.0529724	Rhbg	0.0859569	Tsc22d1	0.180658
7	Slc3a1	0.0439174	Cdh1	0.0513784	Comt	0.0851628	Slco1a1	0.177508
8	Ly6e	0.0401079	Pigr	0.0489879	Aqp9	0.0758108	Itm2b	0.164684
9	Abhd2	0.0343232	Spp1	0.0475993	Slco1a1	0.075318	Cldn2	0.162241
10	Abcb1a	0.0320321	Cps1	0.0448341	Slc16a10	0.0716163	Avpr1a	0.15874
11	Slc22a7	0.0305912	Slc22a7	0.0446425	Stab2	0.0637207	Vnn1	0.152646
12	Mfsd2a	0.0297267	Ly6a	0.041244	Aqp1	0.0632511	Slc16a10	0.146786
13	Efna1	0.0279798	Ambp	0.0410816	Cldn2	0.0628094	Npr2	0.144503
14	Eno1	0.0277657	Sdc1	0.0396337	Gjb1	0.0563156	Abcc3	0.141891
15	Cps1	0.0277181	Eno1	0.0385835	Eng	0.0534578	Paqr9	0.135064
16	Slc2a2	0.0276394	Zap70	0.0375529	Abcg8	0.0510806	Tlcd2	0.133618
17			Gng5	0.036797	Avpr1a	0.0503869	Lpl	0.130086
18			C8a	0.035538	Fcna	0.049601	Lamp2	0.129449
19			Aqp8	0.0354391	Fcgrt	0.049276	Slc19a2	0.128403
20			Atp1b1	0.0352684	Slc29a1	0.048837	Gjb1	0.12512
21			Atp5a1	0.0323302	Vnn1	0.0473469	Slc29a1	0.124082
22			Slco2a1	0.0321037	Rpsa	0.0455272	Abcc2	0.122646
23			Slc39a4	0.0320939	Lifr	0.0454088	Chp1	0.112884
24			Ifitm2	0.0313272	Nrp1	0.0443379	Atp11c	0.112235
25			Fgfr2	0.0308303	Tlcd2	0.0410516	Plpp3	0.11223
26			Lsr	0.0300166	Hsp90ab1	0.0408759	Fcgrt	0.110414
27			Plscr1	0.0284388	Pth1r	0.0403698	Lifr	0.110217
28			Myo10	0.027302	Itm2b	0.0396415	Gcgr	0.101004
29			Abhd2	0.0269774	Ptp4a2	0.0388918	Cdh2	0.0995437
30			Atp1a1	0.0269575	Fxyd1	0.0362627	Ghr	0.0983949
31			Abcb11	0.0268817	Slc16a11	0.0361566	Nrn1	0.0932006
32			Slc17a2	0.0262475	Nrn1	0.0358137	Eng	0.0917341
33			Lamp1	0.0258579	Slc16a7	0.0357852	Dcxr	0.0912357
34			Crcp	0.0254128	Gcgr	0.0354407	Slc16a12	0.090723
35			Cd74	0.0252663	Slc22a18	0.0340217	Akr1a1	0.0903433
36					Abcb4	0.0338149	Abcb4	0.0897369
37					Gnai2	0.0336979	Plpp1	0.0884809
38					Chp1	0.0335342	Slc27a2	0.0848875
39					Arhgap45	0.0334633	Mfsd4b1	0.0840341
40					Npr2	0.0334119	Mme	0.0835712
41					Bsg	0.0332016	Stab2	0.0811456
42					Cldn5	0.0325198	Slc16a2	0.0803707
43					Dcxr	0.0322024	Abcg2	0.0791909
44					Slc6a12	0.0318173	Nceh1	0.0723019
45					Cd82	0.0316726	Ptp4a2	0.0715137
46					Abcc6	0.0314009	Got2	0.0713268
47					Kdr	0.0309666	Aqp1	0.0695297
48					Hpn	0.030686	Adtrp	0.0680353
49					Atp11c	0.0297131	Cd164	0.0676411
50					Slc27a5	0.0290723	Rdx	0.0665529
51					Sigmar1	0.0287852	Fermt2	0.0652889
52					Plpp3	0.0287548	Slc27a5	0.0647786
53					Gfra1	0.0283253	Nrp1	0.0644707
54					Adipor2	0.0282632	Bsg	0.0641331
55					Srgap2	0.0279633	Slc6a12	0.0637498
56					Zdhhc20	0.027389	Abcg8	0.0637201
57					Folr2	0.0271985	Clec2d	0.0636763
58					Nlrp6	0.0270824	Tfr2	0.0613957
59					Plxnb2	0.0266057	Slc43a3	0.0605853
60					Pdzk1	0.026605	Sort1	0.059575
61					Ppp3ca	0.026133	Gfra1	0.0592593
62					Cldn3	0.0258881	Slc16a7	0.0591286
63					Pcdh12	0.0257357	Adipor2	0.0586875
64					Ndrg1	0.0255544	P4hb	0.057752
65					Napa	0.0254161	Cd59a	0.0573378
66					Atp9a	0.0252417	Lrp1	0.0558632
67					Slc31a1	0.0251909	Abcc6	0.0552147
68					Cd59a	0.0251438	Sphk2	0.0550477
69							Tmprss6	0.0548697
70							Stbd1	0.0535564
71							Atp9a	0.0530816
72							Cldn3	0.0529694
73							Slc22a18	0.0524872
74							Slco2b1	0.0504844
75							Tspan12	0.0504117
76							Slc4a4	0.0503464
77							Tmem150a	0.0496489
78							Mrap	0.0496241
79							Pla2g6	0.0494391
80							Kdr	0.0483987
81							Gde1	0.0477372
82							Sntb1	0.047597
83							Ehd3	0.0475821
84							Smpd2	0.047312
85							Epn1	0.0470901
86							Cd81	0.0470077
87							Slc38a4	0.0462442
88							Paqr7	0.0459579
89							Mpp1	0.0457381
90							Slc17a8	0.0454562
91							Slc31a1	0.0439202
92							Slc10a1	0.0437636
93							Fzd8	0.0426416
94							Ncl	0.0416591
95							Lims2	0.0415253
96							Clec4g	0.0411367
97							Dap3	0.041037
98							Atrn	0.0409268
99							Nlrp6	0.0402101
100							Clcn2	0.0396485
101							Slc12a7	0.039572
102							Erbb3	0.0385174
103							Arrdc3	0.0377948
104							Nectin2	0.0372836
105							Tmem59	0.0371728
106							Plaat3	0.0363348
107							Cd82	0.0361705
108							Fam126b	0.0361701
109							Ubqln1	0.0361329
110							Lypla1	0.0361117
111							Abcg5	0.036111
112							Ralgps2	0.0355606
113							Ece1	0.0354788
114							Hsp90ab1	0.0354779
115							Magt1	0.0354571
116							Mdfic	0.0353921
117							Lrrc8d	0.0349573
118							Cd300lg	0.0348416
119							Slc11a2	0.0345539
120							Smagp	0.0336463
121							Rpsa	0.0336422
122							Adgrl4	0.0334225
123							S1pr1	0.0332594
124							Phb2	0.0332568
125							Mmp19	0.0330915
126							Laptm4a	0.0330776
127							Slc17a5	0.0329626
128							Gnai2	0.0327333
129							Sympk	0.0325762
130							Ralbp1	0.0324675
131							Spint2	0.0323933
132							Mtus1	0.0316734
133							Denn2b	0.0314697
134							Slc2a8	0.0312152
135							Maged1	0.031066
136							Ptov1	0.0307542
137							Cd1d1	0.0299813
138							Park7	0.0299453
139							Stom	0.0298504
140							Rabac1	0.02984
141							Flt4	0.0297544
142							Slc47a1	0.029725
143							Pim1	0.0296918
144							Sema4g	0.0295886
145							Bst2	0.0295249
146							Dpp4	0.0293646
147							Mfsd5	0.0292616
148							Pacsin3	0.0291711
149							H13	0.028873
150							Enpp1	0.0284929
151							Rack1	0.0283192
152							Hyal2	0.0281276
153							Cd36	0.0280089
154							Gpc4	0.027803
155							Plxnb2	0.0274933
156							Pdzk1	0.0274266
157							Pttg1ip	0.0270912
158							Gphn	0.0270701
159							Cd99l2	0.0269904
160							Itgb1	0.026953
161							Phb	0.0269377
162							Vapa	0.0268401
163							Ide	0.0268292
164							Tmem219	0.0264243
165							Slc46a1	0.0264061
166							Rab40c	0.0263254
167							Slc6a9	0.0262863
168							Ptpa	0.0262468
169							Glg1	0.0257934
170							Sgk1	0.0257343
171							Slc4a2	0.0255577
172							Gna12	0.0255207
173							Ddx3x	0.0254075
174							Acsl5	0.0252796
175							Abca1	0.0250098
